# Recapitulation of the embryonic transcriptional program in insect pupae

**DOI:** 10.1101/2022.05.15.491985

**Authors:** Alexandra M Ozerova, Mikhail S. Gelfand

**Affiliations:** Skolkovo Institute of Science and Technology; Institute for Information Transmission Problems (Kharkevich Institute), RAS

## Abstract

Metamorphosis of holometabolous insects is predominantly a motionless stage, when no active feeding is observed and the body is enclosed into the pupa. These physiological properties as well as undergoing processes resemble embryogenesis since at the pupal stage organs and systems of the imago are formed. Therefore recapitulation of the embryonic expression program during pupa development could be hypothesized. To assess this hypothesis at the transcriptome level, we have performed a comprehensive analysis of the developmental datasets available in the public domain. Indeed, for most datasets, the pupal gene expression resembles the embryonic rather than the larval pattern, interrupting gradual changes of the transcriptome. Moreover, changes in the transcriptome profile during the pupa-to-imago transition are positively correlated with those at the embryo-to-larvae transition, suggesting that similar expression programs are activated. Gene sets that change their expression level during the larval stage and revert it to the embryonic-like state during the metamorphosis are enriched with genes associated with metabolism and development.
