## Supplementary Tables for "Recapitulation of the embryonic transcriptional program in insect pupae"

### Sheet: S1. Bactrocera dorsalis
Sample	Timing	Tissue	Gender	Layout	Read length	Total reads number	Q30 rate	Reads number after filtering	Q30 rate after filtering	Mapped reads per sample
embryo	within 24h of oviposition			single read	616	0.33M	0.286	0.16M	0.418	0.12M
larvae	first, second and third instar larvae; ratio 1: 1: 1			single read	549	0.28M	0.381	0.11M	0.417	0.09M
pupae	1d-old, 4d-old and 7d-old pupae; ratio 1: 1: 1			single read	610	0.22M	0.276	0.11M	0.398	0.08M
imago	within six days of eclosion; ratio 1: 1: 1	chemosensory tissues, including antenna, leg and head	1:1 female: male ratio	single read	535	0.29M	0.377	0.1M	0.455	0.07M

### Sheet: S2. Zeugodacus cucurbitae, 2015
Sample	Timing	Tissue	Gender	Layout	Read length	Total reads number	Q30 rate	Reads number after filtering	Q30 rate after filtering	Mapped reads per sample
embryo	daily 0-2 days old -> pooling			paired end	100;100	87M	0.943	86M	0.948	37M
larvae	daily ~0-10 day post-hatch -> pooling			paired end	100;100	103M	0.941	102M	0.947	43M
pupae	daily 0-10 days post-pupation -> pooling			paired end	100;100	94M	0.941	93M	0.947	39M
imago	both unmated and mated -> pooling		mixed male and female	paired end	100;100	93M	0.944	92M	0.949	34M

### Sheet: S3. Zeugodacus cucurbitae, 2020
Sample	Timing	Tissue	Gender	Layout	Read length	Total reads number	Q30 rate	Reads number after filtering	Q30 rate after filtering	Mapped reads per sample
embryo_1	< 8 h post-laying			paired end	151151	70M	0.855	46M	0.888	20M
embryo_2	< 8 h post-laying			paired end	151151	51M	0.862	34M	0.896	14M
embryo_3	< 8 h post-laying			paired end	151151	48M	0.866	32M	0.9	14M
embryo_4	< 8 h post-laying			paired end	151151	59M	0.864	39M	0.899	17M
larvae1_1	1st instar, 1d old			paired end	151151	62M	0.945	62M	0.949	27M
larvae1_2	1st instar, 1d old			paired end	151151	67M	0.943	66M	0.947	29M
larvae1_3	1st instar, 1d old			paired end	151151	63M	0.942	62M	0.946	27M
larvae1_4	1st instar, 1d old			paired end	151151	60M	0.941	60M	0.945	26M
larvae3_1	2nd instar, 3d old			paired end	151151	60M	0.937	59M	0.942	25M
larvae3_2	2nd instar, 3d old			paired end	151151	66M	0.941	65M	0.945	28M
larvae3_3	2nd instar, 3d old			paired end	151151	56M	0.943	56M	0.946	17M
larvae3_4	2nd instar, 3d old			paired end	151151	62M	0.942	61M	0.946	26M
larvae7_1	3rd instar, 7d old			paired end	151151	62M	0.942	62M	0.946	26M
larvae7_2	3rd instar, 7d old			paired end	151151	55M	0.939	55M	0.943	23M
larvae7_3	3rd instar, 7d old			paired end	151151	55M	0.87	36M	0.905	14M
larvae7_4	3rd instar, 7d old			paired end	151151	54M	0.867	35M	0.902	15M
pupae1_1	1d old			paired end	151151	50M	0.867	33M	0.901	14M
pupae1_2	1d old			paired end	151151	50M	0.863	33M	0.898	14M
pupae1_3	1d old			paired end	151151	55M	0.864	36M	0.899	16M
pupae1_4	1d old			paired end	151151	46M	0.871	30M	0.906	13M
pupae5_1	5d old			paired end	151151	55M	0.864	36M	0.898	15M
pupae5_2	5d old			paired end	151151	62M	0.859	41M	0.893	11M
pupae5_3	5d old			paired end	151151	52M	0.868	34M	0.903	15M
pupae5_4	5d old			paired end	151151	48M	0.868	31M	0.904	13M
pupae9_1	9d old			paired end	151151	66M	0.874	43M	0.908	14M
pupae9_2	9d old			paired end	151151	57M	0.87	37M	0.904	13M
pupae9_3	9d old			paired end	151151	49M	0.864	32M	0.898	11M
pupae9_4	9d old			paired end	151151	51M	0.871	34M	0.905	11M
imago1_1	1d old (newly-emerged)		mixed virgin male and female	paired end	151151	57M	0.859	37M	0.893	15M
imago1_2	1d old (newly-emerged)		mixed virgin male and female	paired end	151151	54M	0.857	36M	0.891	15M
imago1_3	1d old (newly-emerged)		mixed virgin male and female	paired end	151151	56M	0.868	37M	0.902	14M
imago1_4	1d old (newly-emerged)		mixed virgin male and female	paired end	151151	52M	0.851	34M	0.885	14M
imago5_1	5d old (vitellogenic)		mixed virgin male and female	paired end	151151	64M	0.938	64M	0.942	23M
imago5_3	5d old (vitellogenic)		mixed virgin male and female	paired end	151151	65M	0.941	64M	0.945	16M
imago5_4	5d old (vitellogenic)		mixed virgin male and female	paired end	151151	57M	0.943	57M	0.946	20M
imago5_2	5d old (vitellogenic)		mixed virgin male and female	paired end	151151	65M	0.939	64M	0.942	25M
imago9_1	9d old (sex-matured)		mixed virgin male and female	paired end	151151	64M	0.942	64M	0.945	23M
imago9_2	9d old (sex-matured)		mixed virgin male and female	paired end	151151	62M	0.934	61M	0.939	23M
imago9_3	9d old (sex-matured)		mixed virgin male and female	paired end	151151	61M	0.942	61M	0.946	24M
imago9_4	9d old (sex-matured)		mixed virgin male and female	paired end	151151	62M	0.943	62M	0.947	19M

### Sheet: S4. Megalopta genalis
Sample	Timing	Tissue	Gender	Layout	Read length	Total reads number	Q30 rate	Reads number after filtering	Q30 rate after filtering	Mapped reads per sample
BP47_5_egg			female *	paired end	100100	32M	0.921	31M	0.948	12M
BMJ05_1_egg			female *	paired end	100100	19M	0.919	18M	0.942	7M
AN068_2_egg			female *	paired end	100100	24M	0.939	23M	0.957	8M
BP25_3_egg			male *	paired end	100100	29M	0.922	27M	0.944	10M
BP96_2_larva			female *	paired end	100100	31M	0.912	30M	0.938	11M
BP98_4_larva			female *	paired end	100100	19M	0.908	18M	0.94	7M
BMJ05_13_larva			female *	paired end	100100	20M	0.911	19M	0.935	8M
BMJ23_6_larva			male *	paired end	100100	29M	0.903	27M	0.932	11M
BMJ24_6_larva			female *	paired end	100100	22M	0.921	21M	0.942	8M
BP25_2_larva			female *	paired end	100100	35M	0.92	33M	0.946	13M
BP60_3_larva			male *	paired end	100100	28M	0.919	26M	0.943	11M
BP76_2_larva			female *	paired end	100100	23M	0.922	22M	0.945	9M
BMJ05_2_pupa			male	paired end	100100	17M	0.904	16M	0.937	6M
BMJ93_5_pupa			female	paired end	100100	21M	0.914	20M	0.937	7M
BP63_11_pupa			male	paired end	100100	27M	0.88	25M	0.918	9M
BP68_2_pupa			female	paired end	100100	29M	0.902	28M	0.931	10M
BP96_3_pupa			female	paired end	100100	32M	0.909	30M	0.94	11M
AN080_1_pupa			male	paired end	100100	21M	0.913	20M	0.936	7M
BJ104_1_pupa			female	paired end	100100	31M	0.907	29M	0.933	11M
BJ109_2_pupa			male	paired end	100100	24M	0.919	23M	0.942	9M
BMJ21A_abd		abdomen	male	paired end	100100	33M	0.924	31M	0.947	11M
BMJ59_3_abd	0d post-enclosion	abdomen	male	paired end	100100	37M	0.919	35M	0.946	13M
BP29A_abd		abdomen	male	paired end	100100	20M	0.91	19M	0.936	7M
BP29B_abd		abdomen	male	paired end	100100	21M	0.915	19M	0.938	7M
AN068M_abd	2d post-enclosion	abdomen	male	paired end	100100	28M	0.901	25M	0.934	9M
AN080M_15_7_abd	1d post-enclosion	abdomen	male	paired end	100100	25M	0.928	24M	0.949	8M
AN095M_abd	1d post-enclosion	abdomen	male	paired end	100100	22M	0.912	21M	0.937	8M
AN080M_16_6_abd	1d post-enclosion	abdomen	male	paired end	100100	17M	0.916	16M	0.944	6M
BMJ19D_abd		abdomen	male	paired end	100100	33M	0.915	32M	0.94	11M
BMJ19A_abd		abdomen	male	paired end	100100	28M	0.911	26M	0.937	9M
* estimated in the priginal paper computationally after obtaining sequencing results

### Sheet: S5. Pieris rapae
Sample	Timing	Tissue	Gender	Layout	Read length	Total reads number	Q30 rate	Reads number after filtering	Q30 rate after filtering	Mapped reads per sample
embryo				paired end	125125	43M	0.914	41M	0.931	0.21M
L1	first stage of larva			paired end	125125	53M	0.909	51M	0.927	22M
L3	third stage of larva			paired end	125125	53M	0.913	51M	0.93	23M
L5	fifth stage of larva			paired end	125125	44M	0.915	42M	0.932	18M
pupae				paired end	125125	44M	0.91	42M	0.928	18M
imago				paired end	125125	46M	0.913	45M	0.93	18M

### Sheet: S6. Ostrinia furnacalis
Sample	Timing	Tissue	Gender	Layout	Read length	Total reads number	Q30 rate	Reads number after filtering	Q30 rate after filtering	Mapped reads per sample
embryo				single read	100	19M	0.889	19M	0.897	15M
larvae	third stage larvae			single read	100	21M	0.885	21M	0.893	18M
pupae				single read	100	24M	0.891	24M	0.899	20M
imago	3d			single read	100	33M	0.893	33M	0.899	27M

### Sheet: S7. Plutella xylostella
Sample	Timing	Tissue	Gender	Layout	Read length	Total reads number	Q30 rate	Reads number after filtering	Q30 rate after filtering	Mapped reads per sample
embryo	newly laid eggs			paired end	75,75	58M	0.897	53M	0.929	17M
larvae	third instar			paired end	75,75	57M	0.905	53M	0.935	18M
pupae				paired end	75,75	55M	0.912	51M	0.943	15M
imago				paired end	75,75	56M	0.913	52M	0.943	17M

### Sheet: S8. Manduca sexta
Sample	Timing	Tissue	Gender	Layout	Read length	Total reads number	Q30 rate	Reads number after filtering	Q30 rate after filtering	Mapped reads per sample
W-E-3h-S	within 3 hour of laying	whole body		single read	51	8M	0.968	8M	0.97	6M
W-E-Late-S	prior to hatch	whole body		single read	51	7M	0.968	7M	0.969	5M
W-L1-D1-S	1st instar larvae, day 1	whole body		single read	51	7M	0.963	7M	0.965	6M
W-L2-D1-S	2nd instar larvae, day 1	whole body		single read	51	7M	0.971	7M	0.972	4M
W-L3-D1-S	3rd instar larvae, day 1	whole body		single read	51	8M	0.97	8M	0.97	5M
G-L2	2nd instar	midgut		paired end	100100	38M	0.801	32M	0.855	13M
G-L3-Late-S	3rd instar, late	midgut		single read	51	6M	0.946	6M	0.96	4M
G-L4-0h	4th instar, 0 hours	midgut		paired end	100100	18M	0.777	15M	0.838	6M
G-L4-12h-S	4th instar, 12 hours	midgut		single read	51	8M	0.955	7M	0.963	5M
F-L4-Late	4th instar, late	fat body		paired end	100100	45M	0.782	39M	0.839	11M
G-L4-Late-S	4th instar, late	midgut		single read	51	5M	0.952	4M	0.962	3M
G-L5-1__3h-S	5th instar, 3 hour	midgut		single read	51	8M	0.948	7M	0.96	5M
F-L5-D1	5th instar, day 1	fat body		paired end	100100	46M	0.792	40M	0.843	12M
G-L5-D1-S	5th instar, day 1	midgut		single read	51	5M	0.961	5M	0.967	3M
G-L5-preW-S	5th instar, pre-wandering	midgut		single read	51	4M	0.96	4M	0.966	3M
F-L5-preW	5th instar, pre-wandering	fat body		paired end	100100	73M	0.777	63M	0.833	24M
G-L5-W	5th instar, wandering stage	midgut		paired end	100100	58M	0.793	51M	0.846	17M
G-L5-W-S	5th instar, wandering stage	midgut		single read	51	10M	0.967	10M	0.971	7M
F-L5-W	5th instar, wandering stage	fat body		paired end	100100	56M	0.762	47M	0.825	17M
F-P-D1__3-S	day 1 to 3	fat body		single read	51	12M	0.964	11M	0.966	9M
G-P-D1	day 1	midgut		paired end	100100	45M	0.797	40M	0.852	11M
F-P-D15__18	day 15 to 18	fat body		paired end	100100	43M	0.865	39M	0.897	13M
G-P-D15__18	day 15 to 18	midgut		paired end	100100	65M	0.759	53M	0.839	13M
F-A-D1__3	day 1 to 3	fat body		paired end	100100	33M	0.865	30M	0.894	8M
G-A-D3__5	day 3 to 5	midgut		paired end	100100	55M	0.79	48M	0.847	16M
F-A-D7__9	day 7 to 9	fat body		paired end	100100	29M	0.879	27M	0.907	8M

### Sheet: S9. Tribolium castaneum
Sample	Timing	Tissue	Gender	Layout	Read length	Total reads number	Q30 rate	Reads number after filtering	Q30 rate after filtering	Mapped reads per sample
embryo 1	24-48h after oviposition			single read	99	2.23M	0.329	2.1M	0.33	1.3M
embryo 2				single read	107	3.46M	0.444	3.39M	0.446	2.28M
embryo 3				single read	67	1.38M	0.327	1.31M	0.33	0.74M
larvae 1	late instar, actively feeding, ~14 days post hatch			single read	57	1.07M	0.263	0.98M	0.264	0.29M
larvae 2				single read	92	2.18M	0.317	2.06M	0.319	1.17M
larvae 3				single read	87	2.0M	0.585	1.98M	0.586	1.17M
pupae 1	with pigmentation in the eye and without elytra			single read	114	4.77M	0.339	4.5M	0.343	3.09M
pupae 2				single read	114	4.77M	0.339	4.5M	0.343	3.09M
pupae 3				single read	121	5.18M	0.434	5.1M	0.435	3.45M
imago 1	3-7 days post-enclosion, mature			single read	101	2.73M	0.438	2.65M	0.44	1.23M
imago 2				single read	91	2.18M	0.564	2.16M	0.565	1.39M
imago 3				single read	80	4.76M	0.572	4.69M	0.573	2.48M

### Sheet: S10. Polypedilum vanderplanki
Sample	Timing	Tissue	Gender	Layout	Read length	Total reads number	Q30 rate	Reads number after filtering	Q30 rate after filtering	Mapped reads per sample
embryo		whole body	mixed	paired end	101101	31M	0.944	29M	0.976	9M
larvae		whole body	mixed	paired end	101101	30M	0.949	28M	0.979	11M
pupae		whole body	mixed	paired end	101101	22M	0.956	21M	0.978	7M
imago 1		whole body	female	paired end	101101	24M	0.954	23M	0.98	9M
imago 2		whole body	male	paired end	101101	26M	0.949	25M	0.979	7M
